# A sequence-based classifier distinguishes phenotype-associated genes from other gene models in plants

**DOI:** 10.64898/2025.11.30.691407

**Authors:** Nikee Shrestha, Zhongjie Ji, Xiuru Dai, Pinghua Li, James C. Schnable

## Abstract

Only a small fraction of annotated plant genes possesses experimentally validated associations with specific phenotypes. Phenotype associated genes have distinct structural, molecular, and evolutionary characteristics compared to non-validated gene models. Here, we developed a simple classifier that uses sequence and evolutionary features which can be generated for any species with an annotated reference genome assembly, to accurately distinguish phenotype associated genes from both the overall population of annotated gene models and a specific set of genes identified as being tolerant of loss of function mutations. A model trained solely on genes from maize (*Zea mays*) identified and prioritized rice (*Oryza sativa*) and arabidopsis (*Arabidopsis thaliana*) genes that were highly enriched in genes with experimentally validated links to phenotypes in both of these evolutionarily distant species. Gene models predicted to have a higher probability of being linked to phenotypes displayed patterns consistent with known biological properties of phenotype associated genes. Notably, the sets of genes predicted to have a high probability of being linked to phenotype variation did not consist exclusively of well-characterized gene families, but included many uncharacterized gene families carrying domains of unknown function. The quantitative scores generated by this model offer a valuable resource for prioritizing and exploring the vast number of uncharacterized gene models in plants, reducing the risk of failure in future reverse genetics efforts and potentially accelerating gene discovery and functional annotation in crops.

**Significance Statement:** Annotation of an organism’s genome produces tens of thousands of predicted genes, termed gene models. However, only a few of these have been associated with phenotypes. We built a simple algorithm that uses DNA sequences and evolutionary conservation-based information to predict which genes are most likely to change a plant’s phenotype when disrupted. In maize, it separates known phenotype-associated genes from other gene models; it also works in rice and arabidopsis. High-scoring genes show signals of biological importance and include many with no known function. This algorithm provides a shortlist of candidate for gene characterization and crop improvement.
