## SupplementalDataSet1 for "A sequence-based classifier distinguishes phenotype-associated genes from other gene models in plants"

### Sheet: Sheet1
GeneID	Part afftected	GeneName	maizegdbWebsite	Citation
Zm00001eb264310	whole	rgd1	https://maizegdb.org/gene_center/gene/12602	https://doi.org/10.1371/journal.pgen.1004826
Zm00001eb087050	wax	gl14	https://maizegdb.org/gene_center/gene/12246	10.1111/tpj.14140
Zm00001eb190120	wax	gl4	https://maizegdb.org/gene_center/gene/12259	10.1534/genetics.109.108936
Zm00001eb136750	wax	gl6	https://maizegdb.org/gene_center/gene/12261	https://doi.org/10.1093/jxb/erz131
Zm00001eb195850	wax	gl3	https://maizegdb.org/gene_center/gene/12258	https://www.maizegdb.org/data_center/reference?id=61149
Zm00001eb300220	tillers	tin1	https://maizegdb.org/gene_center/gene/9042500	https://doi.org/10.1038/s41467-019-13425-6
Zm00001eb007950	tillers	gt1	https://maizegdb.org/gene_center/gene/12281	https://doi.org/10.1073/pnas.1102819108
Zm00001eb157150	tassel	ms39	https://maizegdb.org/gene_center/gene/9039748	10.1007/s11032-018-0878-y
Zm00001eb312340	tassel	ra1	https://maizegdb.org/gene_center/gene/12577	10.1038/nature03892
Zm00001eb062460	tassel	ts6	https://maizegdb.org/gene_center/gene/12694	10.1038/ng.2007.20
Zm00001eb199880	tassel	ub3	https://maizegdb.org/gene_center/gene/2776038	10.1073/pnas.1407401112
Zm00001eb013890	tassel	ts2	https://maizegdb.org/gene_center/gene/12691	10.1093/plcell/koac081
Zm00001eb123060	tassel	ra2	https://maizegdb.org/gene_center/gene/12578	10.1105/tpc.105.039032
Zm00001eb145660	tassel	zmm16	https://maizegdb.org/gene_center/gene/320262	10.1105/tpc.15.00679
Zm00001eb050240	tassel	ago18b	https://maizegdb.org/gene_center/gene/896032	10.1111/jipb.12596
Zm00001eb203860	tassel	tbn1	https://maizegdb.org/gene_center/gene/9046238	10.1111/pbi.13540
Zm00001eb048020	tassel	an1	https://maizegdb.org/gene_center/gene/12048	10.1105/tpc.7.1.75
Zm00001eb084940	tassel	ba2	https://maizegdb.org/gene_center/gene/12067	10.1016/j.molp.2018.12.024
Zm00001eb330200	tassel	bd1	https://maizegdb.org/gene_center/gene/12070	10.1126/science.1076920
Zm00001eb031760	tassel	bif2	https://maizegdb.org/gene_center/gene/60438	https://doi.org/10.1093/pcp/pcp006
Zm00001eb048110	tassel	bz2	https://maizegdb.org/gene_center/gene/12099	10.1105/tpc.2.11.1039
Zm00001eb197050	tassel	cipk42	https://maizegdb.org/gene_center/gene/9045473	https://doi.org/10.1111/ppl.13244
Zm00001eb272490	tassel	si1	https://maizegdb.org/gene_center/gene/61653	https://doi.org/10.1105/tpc.15.00679
Zm00001eb141160	tassel	tru1	https://maizegdb.org/gene_center/gene/12689	https://doi.org/10.1073/pnas.1714960114
Zm00001eb081610	tassel	ts1	https://maizegdb.org/gene_center/gene/12690	10.1126/science.1164645
Zm00001eb296770	tassel	tsh1	https://maizegdb.org/gene_center/gene/60537	10.1105/tpc.109.073536
Zm00001eb316740	tassel	tsh4	https://maizegdb.org/gene_center/gene/275135	https://doi.org/10.1073/pnas.1407401112
Zm00001eb035030	tassel	ub2	https://maizegdb.org/gene_center/gene/2776044	https://doi.org/10.1073/pnas.1407401112
Zm00001eb147480	tassel	atl1	https://maizegdb.org/gene_center/gene/9031074	10.1038/nplants.2017.54
Zm00001eb158550	tassel	spi1	https://maizegdb.org/gene_center/gene/1219936	10.1105/tpc.110.075267
Zm00001eb218470	sterile	am1	https://maizegdb.org/gene_center/gene/12041	10.1093/oxfordjournals.jhered.a111227
Zm00001eb227420	sterile	mtopvib1	https://maizegdb.org/gene_center/gene/9045501	10.1104/pp.20.00933
Zm00001eb314550	sterile	ms7	https://maizegdb.org/gene_center/gene/12459	10.1111/pbi.12786
Zm00001eb069600	sterile	dv1	https://maizegdb.org/gene_center/gene/616673	https://maizegdb.org/data_center/reference?id=54970
Zm00001eb386540	sterile	ms2	https://maizegdb.org/gene_center/gene/12445	https://maizegdb.org/data_center/reference?id=58666
Zm00001eb005300	sterile	ms26	https://maizegdb.org/gene_center/gene/113518	10.1111/tpj.12335
Zm00001eb195900	sterile	ms30	https://maizegdb.org/gene_center/gene/190070	10.1016/j.molp.2019.01.011
Zm00001eb366340	sterile	ms8	https://maizegdb.org/gene_center/gene/12460	https://maizegdb.org/data_center/reference?id=58666
Zm00001eb303090	sterile	sgo1	https://maizegdb.org/gene_center/gene/870601	https://doi.org/10.1111/tpj.13748
Zm00001eb160270	sterile	rad51c	https://maizegdb.org/gene_center/gene/9025120	https://doi.org/10.3390/ijms20215513
Zm00001eb054440	stem	tb1	https://maizegdb.org/gene_center/gene/12671	10.1038/386485a0
Zm00001eb317090	stem	bk4	https://maizegdb.org/gene_center/gene/1167673	10.1104/pp.19.00615
Zm00001eb050010	stem	brd1	https://maizegdb.org/gene_center/gene/9022383	https://doi.org/10.1093/aob/mcy047
Zm00001eb274390	stalk	stiff1	https://maizegdb.org/gene_center/gene/9042248	https://doi.org/10.1105/tpc.19.00486
Zm00001eb008680	silk	ifa1	https://maizegdb.org/gene_center/gene/9019617	10.1105/tpc.16.00477
Zm00001eb076850	silk	sk1	https://maizegdb.org/gene_center/gene/12639	10.1126/sciadv.1600991
Zm00001eb284390	silk	sm1	https://maizegdb.org/gene_center/gene/12642	10.1105/tpc.16.00003
Zm00001eb025100	root	rth6	https://maizegdb.org/gene_center/gene/9035724	10.1038/srep34395
Zm00001eb148780	root	rboh1	https://maizegdb.org/gene_center/gene/901395	10.1111/tpj.12578
Zm00001eb374700	root	bhlh10	https://maizegdb.org/gene_center/gene/2776338	10.1111/tpj.14200
Zm00001eb003920	root	rtcs1	https://maizegdb.org/gene_center/gene/114025	10.1111/j.1365-313X.2007.03075.x
Zm00001eb051220	root	rth1	https://maizegdb.org/gene_center/gene/60513	10.1104/pp.105.062174
Zm00001eb014120	root	rth3	https://maizegdb.org/gene_center/gene/60515	10.1111/j.1365-313X.2008.03459.x
Zm00001eb156910	root	rut1	https://maizegdb.org/gene_center/gene/9017724	10.1093/jxb/eru249
Zm00001eb300050	Pollen	ms22	https://maizegdb.org/gene_center/gene/12448	10.1007/978-94-011-1789-0_12
Zm00001eb019170	pollen	matl1	https://maizegdb.org/gene_center/gene/9036341	10.1038/nature20827
Zm00001eb115450	pollen	se1	https://maizegdb.org/gene_center/gene/12625	10.1073/pnas.1902747116
Zm00001eb021500	pollen	ms20	https://maizegdb.org/gene_center/gene/105822	10.1104/pp.16.00629
Zm00001eb192750	pollen	stk3	https://maizegdb.org/gene_center/gene/9036306	10.1111/pbi.12880
Zm00001eb237060	pollen	ms5	https://maizegdb.org/gene_center/gene/12457	10.1104/pp.20.00105
Zm00001eb028680	pollen	rte1	https://maizegdb.org/gene_center/gene/897120	10.1534/genetics.116.198275
Zm00001eb374240	pollen	stk1	https://maizegdb.org/gene_center/gene/954142	10.1534/genetics.117.300358
Zm00001eb014820	Photosystem	hcf3	https://maizegdb.org/gene_center/gene/12305	10.1073/pnas.2007833117
Zm00001eb098980	photosynthesis	prin2	https://maizegdb.org/gene_center/gene/9030895	10.1104/pp.113.228726
Zm00001eb286730	pale green	cps2	https://maizegdb.org/gene_center/gene/25809	10.1016/j.bbabio.2015.02.014
Zm00001eb217230	pale green	pas1	https://maizegdb.org/gene_center/gene/9047841	10.3389/fpls.2021.646359
Zm00001eb362510	pale green	chao2	https://maizegdb.org/gene_center/gene/909723	10.1093/jxb/erab059
Zm00001eb215070	pale green	psa3	https://maizegdb.org/gene_center/gene/25989	10.1104/pp.17.00524
Zm00001eb107520	pale green	w3	https://maizegdb.org/gene_center/gene/12746	10.1016/S0022-5320(67)80005-4
Zm00001eb153000	multiple	ccd8	https://maizegdb.org/gene_center/gene/9022986	10.1007/s11032-021-01208-1
Zm00001eb229190	multiple	a2	https://maizegdb.org/gene_center/gene/12006	https://maizegdb.org/data_center/reference?id=112903
Zm00001eb046050	multiple	ad1	https://maizegdb.org/gene_center/gene/12020	10.1111/nph.16837
Zm00001eb405260	multiple	ali1	https://maizegdb.org/gene_center/gene/9037094	10.1093/g3journal/jkab106
Zm00001eb211050	multiple	bige1	https://maizegdb.org/gene_center/gene/256375	10.1105/tpc.15.00290
Zm00001eb005840	multiple	ct2	https://maizegdb.org/gene_center/gene/12134	10.1038/nature12583
Zm00001eb400130	multiple	drl2	https://maizegdb.org/gene_center/gene/9019612	10.1105/tpc.16.00477
Zm00001eb122470	multiple	gl13	https://maizegdb.org/gene_center/gene/25955	10.1371/journal.pone.0082333
Zm00001eb145150	multiple	ig1	https://maizegdb.org/gene_center/gene/12340	https://maizegdb.org/data_center/reference?id=58592
Zm00001eb067740	multiple	lg1	https://maizegdb.org/gene_center/gene/12386	10.1101/gad.11.5.616
Zm00001eb271860	multiple	y1	https://maizegdb.org/gene_center/gene/12770	https://maizegdb.org/data_center/reference?id=23274
Zm00001eb259430	meristem	brk1	https://maizegdb.org/gene_center/gene/854977	10.1242/dev.00290
Zm00001eb038710	meristem	br2	https://maizegdb.org/gene_center/gene/12086	10.1093/jxb/erv182
Zm00001eb287100	meristem	dwil1	https://maizegdb.org/gene_center/gene/9023682	10.1371/journal.pone.0037040
Zm00001eb145600	meristem	ga20ox3	https://maizegdb.org/gene_center/gene/9030465	10.3389/fpls.2020.01048
Zm00001eb056300	meristem	gif1	https://maizegdb.org/gene_center/gene/918316	10.1105/tpc.17.00791
Zm00001eb237270	meristem	sxd1	https://maizegdb.org/gene_center/gene/60529	10.1105/tpc.13.5.1127
Zm00001eb043650	meristem	tsl1	https://maizegdb.org/gene_center/gene/30130	10.1105/tpc.114.125898
Zm00001eb030570	meristem	xlg1	https://maizegdb.org/gene_center/gene/273229	10.1371/journal.pgen.1007374
Zm00001eb209950	meristem	xlg2	https://maizegdb.org/gene_center/gene/9038992	10.1371/journal.pgen.1007374
Zm00001eb130760	lethal	tha1	https://maizegdb.org/gene_center/gene/26005	10.1002/j.1460-2075.1995.tb00062.x
Zm00001eb212250	lethal	chld1	https://maizegdb.org/gene_center/gene/904530	10.1007/BF00387791
Zm00001eb130860	lethal	caf2	https://maizegdb.org/gene_center/gene/886551	10.1016/j.bbabio.2015.02.014
Zm00001eb150810	lethal	hcf148	https://maizegdb.org/gene_center/gene/901226	10.1016/j.bbabio.2015.02.014
Zm00001eb058750	lethal	lem1	https://maizegdb.org/gene_center/gene/917245	10.1046/j.1365-313x.2003.01942.x
Zm00001eb287770	lethal	pdk1	https://maizegdb.org/gene_center/gene/25380	10.1073/pnas.1715668115
Zm00001eb323580	lethal	crp1	https://maizegdb.org/gene_center/gene/25995	10.1073/pnas.2007833117
Zm00001eb317730	lethal	dek41	https://maizegdb.org/gene_center/gene/9040920	10.1093/jxb/erz193
Zm00001eb152010	lethal	ptac12	https://maizegdb.org/gene_center/gene/2365891	10.1104/pp.113.228726
Zm00001eb066000	lethal	raf1	https://maizegdb.org/gene_center/gene/9021515	10.1105/tpc.112.102012
Zm00001eb063250	lethal	raf2	https://maizegdb.org/gene_center/gene/9025520	10.1111/tpj.12686
Zm00001eb064910	lethal	ppr53	https://maizegdb.org/gene_center/gene/9034368	10.1111/tpj.13093
Zm00001eb194340	lethal	ppr5	https://maizegdb.org/gene_center/gene/1232899	10.1128/MCB.00563-08
Zm00001eb071140	lethal	nec4	https://maizegdb.org/gene_center/gene/12481	10.3390/genes13020272
Zm00001eb288630	lethal	dek19	https://maizegdb.org/gene_center/gene/12158	https://maizegdb.org/data_center/reference?id=56647
Zm00001eb064820	lethal	dek2	https://maizegdb.org/gene_center/gene/12159	10.1534/genetics.116.196105
Zm00001eb055010	lethal	dek35	https://maizegdb.org/gene_center/gene/9035578	10.1016/j.molp.2016.08.008
Zm00001eb081680	lethal	dek37	https://maizegdb.org/gene_center/gene/9036915	10.1534/genetics.117.300602
Zm00001eb226270	lethal	dek38	https://maizegdb.org/gene_center/gene/9036910	10.1073/pnas.1703498114
Zm00001eb174970	lethal	emp108	https://maizegdb.org/gene_center/gene/9039356	10.1111/tpj.14030
Zm00001eb055980	lethal	emp4	https://maizegdb.org/gene_center/gene/1233612	10.1016/j.plantsci.2014.02.012
Zm00001eb118900	lethal	g2	https://maizegdb.org/gene_center/gene/12229	10.1105/tpc.13.5.1231
Zm00001eb295840	lethal	mms21	https://maizegdb.org/gene_center/gene/906344	10.1371/journal.pgen.1009830
Zm00001eb290580	lethal	reas1	https://maizegdb.org/gene_center/gene/9034382	10.1104/pp.15.01722
Zm00001eb150280	lethal	rnc1	https://maizegdb.org/gene_center/gene/941309	https://maizegdb.org/data_center/reference?id=1232892
Zm00001eb033390	leaf/chlorophyll	dct2	https://maizegdb.org/gene_center/gene/9025321	10.1105/tpc.15.00497
Zm00001eb020850	leaf-vein	gras58	https://maizegdb.org/gene_center/gene/2775133	10.1093/mp/ssu036
Zm00001eb317050	leaf	ij1	https://maizegdb.org/gene_center/gene/12341	10.1002/j.1460-2075.1992.tb05497.x
Zm00001eb357370	leaf	cpd33	https://maizegdb.org/gene_center/gene/9041017	10.1016/j.molp.2019.05.001
Zm00001eb234730	leaf	bm1	https://maizegdb.org/gene_center/gene/12079	10.1046/j.1365-313X.1998.00153.x
Zm00001eb003760	leaf	lls1	https://maizegdb.org/gene_center/gene/12391	10.1093/jxb/erac116
Zm00001eb057580	leaf	cobl3	https://maizegdb.org/gene_center/gene/1199557	10.1093/plcell/koab193
Zm00001eb259620	leaf	tdy2	https://maizegdb.org/gene_center/gene/905089	10.1104/pp.107.111476
Zm00001eb020470	leaf	rgd2	https://maizegdb.org/gene_center/gene/9020318	10.1105/tpc.109.071613
Zm00001eb407780	leaf	oy1	https://maizegdb.org/gene_center/gene/12515	https://maizegdb.org/data_center/reference?id=52244
Zm00001eb062180	leaf	bm2	https://maizegdb.org/gene_center/gene/12080	10.1111/tpj.12394
Zm00001eb233020	leaf	cf1	https://maizegdb.org/gene_center/gene/9017732	https://maizegdb.org/data_center/reference?id=263939
Zm00001eb084690	leaf	conr1	https://maizegdb.org/gene_center/gene/967335	10.1111/tpj.14945
Zm00001eb406780	leaf	cr4	https://maizegdb.org/gene_center/gene/25017	https://pmc.ncbi.nlm.nih.gov/articles/PMC125084/
Zm00001eb313510	leaf	gl1	https://maizegdb.org/gene_center/gene/12242	10.1104/pp.104.058164
Zm00001eb071110	leaf	gl2	https://maizegdb.org/gene_center/gene/12252	10.1046/j.1365-313x.1995.8060907.x
Zm00001eb387280	leaf	gl5	https://maizegdb.org/gene_center/gene/12247	https://maizegdb.org/data_center/reference?id=86003
Zm00001eb147220	leaf	lg2	https://maizegdb.org/gene_center/gene/12387	https://maizegdb.org/gene_center/gene/12387
Zm00001eb056240	leaf	lw1	https://maizegdb.org/gene_center/gene/12401	10.1093/mp/sss038
Zm00001eb311960	leaf	mwp1	https://maizegdb.org/gene_center/gene/969623	https://maizegdb.org/data_center/reference?id=1187946
Zm00001eb165710	leaf	nl4	https://maizegdb.org/gene_center/gene/902900	10.1111/tpj.15348
Zm00001eb004320	leaf	nod1	https://maizegdb.org/gene_center/gene/9036536	10.1105/tpc.16.00878
Zm00001eb203360	leaf	pre2	https://maizegdb.org/gene_center/gene/302037	10.1002/pld3.295
Zm00001eb029300	leaf	rs2	https://maizegdb.org/gene_center/gene/12617	https://maizegdb.org/data_center/reference?id=189895
Zm00001eb169360	leaf	sig2A	https://maizegdb.org/gene_center/gene/952613	10.1016/j.cj.2021.01.005
Zm00001eb008140	leaf	srl5	https://maizegdb.org/gene_center/gene/9044222	10.1111/jipb.12982
Zm00001eb286860	leaf	tan1	https://maizegdb.org/gene_center/gene/12573	10.1073/pnas.1619252114
Zm00001eb297040	leaf	tdy1	https://maizegdb.org/gene_center/gene/9017733	https://maizegdb.org/data_center/reference?id=314897
Zm00001eb249020	leaf	ys1	https://maizegdb.org/gene_center/gene/12782	10.1104/pp.103.037572
Zm00001eb133440	leaf	ys3	https://maizegdb.org/gene_center/gene/12784	10.1371/journal.pone.0062567
Zm00001eb016850	leaf	zb1	https://maizegdb.org/gene_center/gene/9046626	10.1007/s11032-021-01202-7
Zm00001eb422810	kernel	smk6	https://maizegdb.org/gene_center/gene/9041223	10.1016/j.jplph.2019.152992
Zm00001eb405990	kernel	dek140	https://maizegdb.org/gene_center/gene/9041814	10.1093/jxb/erz391
Zm00001eb274760	kernel	emp2441	https://maizegdb.org/gene_center/gene/9046229	10.1093/pcp/pcaa161
Zm00001eb007190	kernel	emp602	https://maizegdb.org/gene_center/gene/9040980	10.1093/pcp/pcz083
Zm00001eb121820	kernel	ppr20	https://maizegdb.org/gene_center/gene/9042198	10.1093/pcp/pcz204
Zm00001eb202980	kernel	mdr1	https://maizegdb.org/gene_center/gene/60474	10.1093/plcell/koac199
Zm00001eb193160	kernel	o1	https://maizegdb.org/gene_center/gene/12490	10.1093/plcell/koad099
Zm00001eb359370	kernel	defective kernel40	https://maizegdb.org/gene_center/gene/9041213	10.1104/pp.18.01419
Zm00001eb199670	kernel	dek44	https://maizegdb.org/gene_center/gene/9041176	10.1104/pp.19.00546
Zm00001eb269100	kernel	smk7	https://maizegdb.org/gene_center/gene/9044330	10.1104/pp.20.00502
Zm00001eb000340	kernel	thk1	https://maizegdb.org/gene_center/gene/2738487	10.1104/pp.20.00703
Zm00001eb159060	kernel	sh2	https://maizegdb.org/gene_center/gene/12635	10.1105/tpc.10.8.1295
Zm00001eb428940	kernel	nkd2	https://maizegdb.org/gene_center/gene/41493	10.1105/tpc.16.00609
Zm00001eb298280	kernel	krp11	https://maizegdb.org/gene_center/gene/616678	10.1105/tpc.18.00966
Zm00001eb416990	kernel	orp2	https://maizegdb.org/gene_center/gene/12513	10.1105/tpc.4.6.711
Zm00001eb007680	kernel	urb2	https://maizegdb.org/gene_center/gene/9038742	10.1111/nph.15057
Zm00001eb059190	kernel	emp18	https://maizegdb.org/gene_center/gene/9039609	10.1111/nph.15425
Zm00001eb045790	kernel	mdh4	https://maizegdb.org/gene_center/gene/12416	10.1111/pbi.13416
Zm00001eb104420	kernel	qpt1	https://maizegdb.org/gene_center/gene/9041876	10.1111/tpj.14535
Zm00001eb149920	kernel	dek46	https://maizegdb.org/gene_center/gene/9044242	10.1111/tpj.14862
Zm00001eb225250	kernel	dek55	https://maizegdb.org/gene_center/gene/9043966	10.1186/s12870-020-02765-x
Zm00001eb052880	kernel	emp21	https://maizegdb.org/gene_center/gene/9041525	10.1371/journal.pgen.1008305
Zm00001eb302940	kernel	vp9	https://maizegdb.org/gene_center/gene/12736	10.1371/journal.pone.0174270
Zm00001eb136360	kernel	mterf10	https://maizegdb.org/gene_center/gene/2776630	10.1534/g3.119.400265
Zm00001eb198030	kernel	c2	https://maizegdb.org/gene_center/gene/12102	10.1534/genetics.105.043406
Zm00001eb234930	kernel	ps1	https://maizegdb.org/gene_center/gene/12562	10.1534/genetics.106.066837
Zm00001eb010650	kernel	ppr22	https://maizegdb.org/gene_center/gene/9048892	10.3389/fpls.2021.693272
Zm00001eb118400	kernel	ppr18	https://maizegdb.org/gene_center/gene/9044068	10.3390/ijms21114047
Zm00001eb134810	kernel	ppr170	https://maizegdb.org/gene_center/gene/9044655	10.3390/ijms24021025
Zm00001eb196310	kernel	emp11	https://maizegdb.org/gene_center/gene/9037786	https://doi.org/10.1093/jxb/erx212
Zm00001eb159020	kernel	a1	https://maizegdb.org/gene_center/gene/12000	https://maizegdb.org/data_center/reference?id=60569
Zm00001eb208800	kernel	arm4	https://maizegdb.org/gene_center/gene/903442	10.1111/pbr.12786
Zm00001eb227500	kernel	arodh1	https://maizegdb.org/gene_center/gene/9037714	10.1093/jxb/erq179
Zm00001eb272620	kernel	arodh3	https://maizegdb.org/gene_center/gene/1167806	10.1093/jxb/erq179
Zm00001eb235570	kernel	bt1	https://maizegdb.org/gene_center/gene/12091	10.1105/tpc.3.12.1337
Zm00001eb014030	kernel	dek1	https://maizegdb.org/gene_center/gene/12148	10.1105/tpc.3.12.1337
Zm00001eb207310	kernel	dek10	https://maizegdb.org/gene_center/gene/12149	10.1534/genetics.116.199331
Zm00001eb193950	kernel	dek15	https://maizegdb.org/gene_center/gene/12154	https://maizegdb.org/data_center/reference?id=58975
Zm00001eb240960	kernel	dek33	https://maizegdb.org/gene_center/gene/25053	https://maizegdb.org/data_center/reference?id=13431
Zm00001eb213580	kernel	dek36	https://maizegdb.org/gene_center/gene/9036575	10.1111/nph.14507
Zm00001eb390310	kernel	dek39	https://maizegdb.org/gene_center/gene/9037780	10.1111/jipb.12602
Zm00001eb122270	kernel	dek5	https://maizegdb.org/gene_center/gene/12174	https://maizegdb.org/data_center/reference?id=58975
Zm00001eb080110	kernel	drg10	https://maizegdb.org/gene_center/gene/9044082	10.3390/agronomy14071381
Zm00001eb175550	kernel	dsc1	https://maizegdb.org/gene_center/gene/25058	10.3389/fpls.2012.00115
Zm00001eb207790	kernel	ehd1	https://maizegdb.org/gene_center/gene/901974	10.1104/pp.19.01336
Zm00001eb057030	kernel	emp10	https://maizegdb.org/gene_center/gene/9036657	10.1111/tpj.13551
Zm00001eb068720	kernel	emp12	https://maizegdb.org/gene_center/gene/9040186	10.1093/jxb/ery432
Zm00001eb359970	kernel	emp16	https://maizegdb.org/gene_center/gene/9034514	10.1111/tpj.13122
Zm00001eb098770	kernel	emp2	https://maizegdb.org/gene_center/gene/25913	10.1007/s00425-005-0191-y
Zm00001eb128320	kernel	emp32	https://maizegdb.org/gene_center/gene/9044154	10.1080/15476286.2020.1817267
Zm00001eb101330	kernel	emp6	https://maizegdb.org/gene_center/gene/484980	10.1111/jipb.12234
Zm00001eb161510	kernel	et1	https://maizegdb.org/gene_center/gene/12218	10.1111/j.1365-313X.2004.02094.x
Zm00001eb080540	kernel	fl1	https://maizegdb.org/gene_center/gene/12224	10.1105/tpc.107.053538
Zm00001eb170070	kernel	fl2	https://maizegdb.org/gene_center/gene/12225	10.1073/pnas.94.13.7094
Zm00001eb341550	kernel	fl3	https://maizegdb.org/gene_center/gene/12226	10.1105/tpc.17.00576
Zm00001eb414780	kernel	mcsf1	https://maizegdb.org/gene_center/gene/9041315	10.1093/jxb/erz305
Zm00001eb083790	kernel	mn1	https://maizegdb.org/gene_center/gene/12429	https://maizegdb.org/data_center/reference?id=55571
Zm00001eb304390	kernel	mn2	https://maizegdb.org/gene_center/gene/12430	10.1016/S2095-3119(19)62797-8
Zm00001eb285570	kernel	mn6	https://maizegdb.org/gene_center/gene/955715	10.1093/plphys/kiaa060
Zm00001eb073830	kernel	nkd1	https://maizegdb.org/gene_center/gene/9030840	10.1105/tpc.16.00609
Zm00001eb355270	kernel	nzp1	https://maizegdb.org/gene_center/gene/652026	10.1111/nph.17796
Zm00001eb082900	kernel	o11	https://maizegdb.org/gene_center/gene/12492	10.1105/tpc.17.00616
Zm00001eb301570	kernel	o2	https://maizegdb.org/gene_center/gene/12495	10.1105/tpc.4.6.689
Zm00001eb313310	kernel	o5	https://maizegdb.org/gene_center/gene/12497	10.1105/tpc.111.087205
Zm00001eb336870	kernel	ocd1	https://maizegdb.org/gene_center/gene/9039673	10.1105/tpc.18.00266
Zm00001eb173100	kernel	orp1	https://maizegdb.org/gene_center/gene/12512	https://maizegdb.org/data_center/reference?id=58831
Zm00001eb073910	kernel	os1	https://maizegdb.org/gene_center/gene/2775908	10.1111/tpj.13996
Zm00001eb069300	kernel	ppr14	https://maizegdb.org/gene_center/gene/9044152	10.3389/fpls.2020.00814
Zm00001eb060630	kernel	ppr78	https://maizegdb.org/gene_center/gene/9037657	10.1016/j.molp.2017.09.009
Zm00001eb071030	kernel	pprsmr1	https://maizegdb.org/gene_center/gene/1167585	10.1093/jxb/erz305
Zm00001eb245960	kernel	pr1	https://maizegdb.org/gene_center/gene/12558	10.1534/genetics.110.126136
Zm00001eb086340	kernel	qk1	https://maizegdb.org/gene_center/gene/9048598	10.1111/tpj.15421
Zm00001eb209860	kernel	rbm48	https://maizegdb.org/gene_center/gene/3194380	10.1105/tpc.18.00754
Zm00001eb404980	kernel	rdm4	https://maizegdb.org/gene_center/gene/9044565	10.1093/jxb/eraa325
Zm00001eb243910	kernel	rh	https://maizegdb.org/gene_center/gene/9021032	10.1105/tpc.111.092163
Zm00001eb374090	kernel	sh1	https://maizegdb.org/gene_center/gene/12634	https://maizegdb.org/data_center/reference?id=58938
Zm00001eb149770	kernel	skus1	https://maizegdb.org/gene_center/gene/955083	10.1111/nph.16988
Zm00001eb065890	kernel	smk10	https://maizegdb.org/gene_center/gene/899726	10.1111/nph.17754
Zm00001eb028360	kernel	smk9	https://maizegdb.org/gene_center/gene/9041509	10.1016/j.plantsci.2019.110205
Zm00001eb208970	kernel	smk2	https://maizegdb.org/gene_center/gene/870637	10.1104/pp.16.01295
Zm00001eb332890	kernel	smk501	https://maizegdb.org/gene_center/gene/235141	10.1111/nph.17354
Zm00001eb174590	kernel	su1	https://maizegdb.org/gene_center/gene/12664	https://maizegdb.org/data_center/reference?id=103442
Zm00001eb279740	kernel	su2	https://maizegdb.org/gene_center/gene/12665	10.1042/BJ20120573
Zm00001eb287400	kernel	su4	https://maizegdb.org/gene_center/gene/9018901	10.1105/tpc.007575
Zm00001eb175150	kernel	tga1	https://maizegdb.org/gene_center/gene/30019	10.1534/genetics.115.175752
Zm00001eb143690	kernel	vp1	https://maizegdb.org/gene_center/gene/12731	https://maizegdb.org/data_center/reference?id=22871
Zm00001eb006300	kernel	vp5	https://maizegdb.org/gene_center/gene/12733	https://maizegdb.org/data_center/reference?id=56109
Zm00001eb060200	kernel	vp8	https://maizegdb.org/gene_center/gene/12735	10.1104/pp.107.114108
Zm00001eb378140	kernel	waxy1	https://maizegdb.org/gene_center/gene/12768	https://maizegdb.org/data_center/reference?id=58985
Zm00001eb241060	internode	bv1	https://maizegdb.org/gene_center/gene/12095	10.1093/jxb/erv554
Zm00001eb122500	internode	d1	https://maizegdb.org/gene_center/gene/12139	https://maizegdb.org/data_center/reference?id=13252
Zm00001eb391230	flowering	cct2	https://maizegdb.org/gene_center/gene/9038340	10.1073/pnas.1718058115
Zm00001eb143080	flowering	mads69	https://maizegdb.org/gene_center/gene/2775482	10.1111/nph.15512
Zm00001eb331880	flowering	dlf1	https://maizegdb.org/gene_center/gene/60468	10.1104/pp.106.088815
Zm00001eb047750	flowering	id1	https://maizegdb.org/gene_center/gene/12337	10.1016/s0092-8674(00)81188-5
Zm00001eb396030	flowering	phyB2	https://maizegdb.org/gene_center/gene/41105	10.1093/jxb/erw217
Zm00001eb071990	flowering	zfl2	https://maizegdb.org/gene_center/gene/41310	10.1242/dev.00457
Zm00001eb314610	ear	acco2	https://maizegdb.org/gene_center/gene/907952	10.1038/s41467-021-26123-z
Zm00001eb148990	ear	ba1	https://maizegdb.org/gene_center/gene/12066	10.1073/pnas.1516473112
Zm00001eb250710	ear	bde1	https://maizegdb.org/gene_center/gene/41343	10.1105/tpc.109.067751
Zm00001eb184050	ear	fea2	https://maizegdb.org/gene_center/gene/308904	10.1038/ng.2534
Zm00001eb126430	ear	fea3	https://maizegdb.org/gene_center/gene/308906	10.1038/ng.3567
Zm00001eb280500	ear	fea4	https://maizegdb.org/gene_center/gene/2776584	10.1105/tpc.114.132506
Zm00001eb273900	ear	knr6	https://maizegdb.org/gene_center/gene/9043153	10.1038/s41467-020-14746-7
Zm00001eb327910	ear	ra3	https://maizegdb.org/gene_center/gene/12579	10.1038/nature04725
Zm00001eb415530	ear	rel2	https://maizegdb.org/gene_center/gene/2365883	10.1104/pp.18.00913
Zm00001eb144140	ear	te1	https://maizegdb.org/gene_center/gene/12673	https://maizegdb.org/data_center/reference?id=9051991
Zm00001eb024800	biochemical	lpa2	https://maizegdb.org/gene_center/gene/301214	10.1007/s001220051205
Zm00001eb056490	biochemical	lpa3	https://maizegdb.org/gene_center/gene/9021538	10.1111/j.1365-313X.2005.02412.x
Zm00001eb076960	architecture	abph1	https://maizegdb.org/gene_center/gene/111820	10.1038/nature02778
Zm00001eb068900	architecture	ili1	https://maizegdb.org/gene_center/gene/9041902	10.1111/pbi.13255
Zm00001eb045380	anthers	dcl102	https://maizegdb.org/gene_center/gene/974367	10.1038/s41467-020-16634-6
Zm00001eb298940	Albino	ppr2	https://maizegdb.org/gene_center/gene/850787	10.1016/j.bbabio.2015.02.014
Zm00001eb031790	Albino	apg1	https://maizegdb.org/gene_center/gene/964032	10.1016/j.bbabio.2015.02.015
Zm00001eb052290	Albino	gbp2	https://maizegdb.org/gene_center/gene/86813	10.1073/pnas.1917577116
Zm00001eb259480	Albino	duf177	https://maizegdb.org/gene_center/gene/9035557	10.1093/jxb/erw311
Zm00001eb021070	Albino	cptk1	https://maizegdb.org/gene_center/gene/2738530	10.1104/pp.18.00976
Zm00001eb053710	Albino	lpe1	https://maizegdb.org/gene_center/gene/131734	10.1105/tpc.13.4.953
Zm00001eb431790	Albino	w2	https://maizegdb.org/gene_center/gene/12745	10.1111/nph.13248
Zm00001eb270470	Albino	why1	https://maizegdb.org/gene_center/gene/1232893	10.1371/journal.pone.0067369
Zm00001eb042860	Albino	crs1	https://maizegdb.org/gene_center/gene/106357	10.3390/ijms221910668
Zm00001eb209870	Albino	emb14	https://maizegdb.org/gene_center/gene/9023970	10.1111/tpj.13045
Zm00001eb296050	Albino	emb15	https://maizegdb.org/gene_center/gene/9046499	10.1111/tpj.15160
Zm00001eb246530	Albino	lw2	https://maizegdb.org/gene_center/gene/12402	10.1104/pp.18.01148
Zm00001eb213020	Albino	ppr13	https://maizegdb.org/gene_center/gene/9037008	10.1093/jxb/erab185
Zm00001eb325040	Albino	ppr405	https://maizegdb.org/gene_center/gene/907899	10.1016/j.plantsci.2019.110203
Zm00001eb162220	Albino	ppr647	https://maizegdb.org/gene_center/gene/9049677	10.3390/ijms222011162
