## SupplementalDataSet4 for "A sequence-based classifier distinguishes phenotype-associated genes from other gene models in plants"

### Sheet: Top100From2675Features
Feature	Gini Importance
Sytenic	0.0777652
UTR3length	0.0537567
UTR5length	0.0319958
kmer_2_GC_x	0.0290862
exonLength	0.024923
kmer_2_CG_x	0.0166578
kmer_2_CC_x	0.0148415
PAAC_Xc1_A	0.014656
APAAC_Pc1_A	0.0140755
core_label_Dispensable Gene	0.0133876
core_label_Core Gene	0.00968156
Max_FPKM	0.00889767
EREB_138	0.00777879
avg_gene_abundance	0.0069225
CodonUsage_CGA	0.00552449
CodonUsage_GAA	0.00465938
CodonUsage_TCC	0.00462102
avg_protein_abundance	0.00452405
Max_dSNAF	0.00451848
RSCU_GAG	0.0045133
RSCU_TCC	0.00443905
StackingEnergy	0.00439093
CodonUsage_GAG	0.00415237
RSCU_CGA	0.00403588
RSCU_GAA	0.0035879
Female_Spikelet_Collected_on_day_as_silk	0.00357005
gene_age	0.00294509
avgExonLength	0.00281314
protein_breadth	0.00280147
kmer_3_GTT_x	0.00269267
LBD19	0.0026363
CodonUsage_CTA	0.00245736
RSCU_CGC	0.00195306
DC_RS	0.00194838
CodonUsage_CGC	0.00173987
DC_LN	0.00170328
kmer_3_CGC_x	0.00170297
lg1_1_lg1_R_mutant	0.00165642
QSO_Grantham_Xr_W	0.0016527
CTDD_prop2_G1_residue0	0.0015781
Cell_membrane	0.00157181
Whole_seed_18_DAP	0.00157134
Whole_seed_14_DAP	0.00155653
SOCN_Schneider_lag28	0.0015519
CTDD_prop1_G2_residue0	0.00154511
CodonUsage_TTT	0.00153665
kmer_3_AAC_x	0.00152599
kmer_3_TTG_x	0.00148499
Ear_Primordium_6_8_mm	0.00147305
kmer_3_CTA_x	0.00146871
CTriad_VS272	0.00146386
DC_LF	0.00145407
CTriad_VS536	0.00145217
Endosperm_12_DAP	0.00140463
CTriad_VS624	0.00140051
QSO_Schneider_Xd_7	0.00138902
APAAC_Pc1_L	0.00138081
CodonUsage_GGA	0.0013705
SOCN_Schneider_lag21	0.00136459
RSCU_TTT	0.00135966
CTDT_prop3_Tr2332	0.00135753
DC_LY	0.00133103
Whole_seed_16_DAP	0.00132066
Moreau_DAYM780201_lag5	0.00131933
Moran_CHAM820102_lag21	0.00131828
DC_EY	0.0013044
Moreau_CIDH920105_lag7	0.00130016
RSCU_CTA	0.00129123
B5_preblade	0.00129086
Moreau_BHAR880101_lag7	0.00127579
QSO_Schneider_Xr_W	0.00126785
QSO_Grantham_Xr_T	0.00126215
DC_QT	0.00125004
RSCU_GGA	0.00124881
kmer_3_AAG_x	0.00124601
Moreau_BHAR880101_lag14	0.00124049
CTDT_prop1_Tr1221	0.00123751
kmer_2_CA_x	0.0012272
CTriad_VS211	0.00118172
Moran_CHAM820101_lag3	0.00116514
Moreau_CIDH920105_lag14	0.00115422
Whole_seed_20_DAP	0.00115191
Moreau_BHAR880101_lag8	0.00114197
QSO_Grantham_Xr_M	0.00113556
PAAC_Xc1_L	0.00112956
APAAC_Pc1_M	0.00112351
GC3s	0.00111887
wtL_1_wild_type	0.00111815
Whole_seed_12_DAP	0.00111523
CTDD_prop7_G1_residue0	0.00110897
PAAC_Xc1_Y	0.00109876
PAAC_Xc1_P	0.00109731
PAAC_Xc1_E	0.00109096
Moreau_CIDH920105_lag1	0.00108198
wtL_2_wild_type	0.00106863
PseKNC_3_Xc1_CGC	0.0010444
CTriad_VS213	0.00103335
QSO_Schneider_Xr_K	0.00103169
CTriad_VS466	0.0010278
Endosperm_14_DAP	0.00102737

### Sheet: Top100From2290Features
Feature	Gini Importance
Sytenic	0.0930021
UTR3length	0.0651858
UTR5length	0.0396508
kmer_2_GC_x	0.0343401
exonLength	0.0245338
kmer_2_CG_x	0.0243876
APAAC_Pc1_A	0.0209756
PAAC_Xc1_A	0.020746
kmer_2_CC_x	0.0171989
core_label_Dispensable Gene	0.0157078
core_label_Core Gene	0.0120398
RSCU_GAA	0.00652502
StackingEnergy	0.00541519
RSCU_GAG	0.00522059
CodonUsage_GAG	0.00450486
CodonUsage_GAA	0.00430178
CodonUsage_TCC	0.00425556
CodonUsage_CGC	0.00417532
gene_age	0.00407946
RSCU_TCC	0.00406895
RSCU_CGA	0.00379674
CodonUsage_CGA	0.00375546
RSCU_CGC	0.0036658
kmer_3_GTT_x	0.00363288
RSCU_CTA	0.00314043
QSO_Schneider_Xr_W	0.0031238
CTDD_prop2_G1_residue0	0.00277837
kmer_2_GG_x	0.00276335
Moreau_BHAR880101_lag7	0.00269899
CTriad_VS536	0.0026471
DC_LN	0.00236988
Geary_DAYM780201_lag20	0.00233459
SOCN_Schneider_lag21	0.00210661
RSCU_AGA	0.0020282
PAAC_Xc1_L	0.00195436
PAAC_Xc1_P	0.00181716
RSCU_GGA	0.00180937
Moreau_CIDH920105_lag14	0.00176041
Moran_CHAM820102_lag21	0.0017137
kmer_3_CTA_x	0.00170535
QSO_Grantham_Xd_23	0.0016887
CTDD_prop1_G2_residue0	0.00168383
CodonUsage_CTA	0.00168318
avgExonLength	0.00166612
AAC_W	0.00165501
QSO_Grantham_Xr_W	0.00164649
QSO_Schneider_Xd_7	0.0016381
Moran_DAYM780201_lag27	0.00161925
APAAC_Pc1_L	0.0016158
Moreau_CIDH920105_lag1	0.00161571
QSO_Grantham_Xr_M	0.00159936
Geary_BIGC670101_lag23	0.00156933
SOCN_Schneider_lag28	0.00153946
DC_EI	0.00153727
CTDD_prop4_G1_residue0	0.001496
CTriad_VS526	0.00142207
CTriad_VS166	0.00139627
kmer_3_TTG_x	0.00139165
CodonUsage_GGA	0.00139149
PAAC_Xc1_E	0.00138337
DC_PE	0.00138099
Moran_CIDH920105_lag26	0.00137856
Geary_CHOC760101_lag3	0.00137824
RSCU_TTT	0.00136821
GC3s	0.00136239
Geary_CIDH920105_lag19	0.00134099
Moreau_CIDH920105_lag16	0.00133218
DC_RS	0.00130566
kmer_3_TTT_x	0.00129175
Moreau_BHAR880101_lag24	0.00127994
CTDT_prop1_Tr1221	0.00127706
kmer_3_GAG_x	0.00125042
Geary_CHAM820102_lag18	0.00124563
PAAC_Xc2_lambda_7	0.00122143
SOCN_Grantham_lag17	0.00120788
Moreau_DAYM780201_lag10	0.00120469
Geary_CIDH920105_lag16	0.00120308
Geary_BHAR880101_lag8	0.00120159
CTDT_prop3_Tr2332	0.00118703
CodonUsage_TTT	0.00118474
Moreau_DAYM780201_lag5	0.00116974
Moreau_CHAM810101_lag12	0.00116105
CTriad_VS665	0.00115228
CTDD_prop6_G3_residue100	0.00114376
Moran_CIDH920105_lag2	0.00113939
CTDD_prop3_G2_residue0	0.00113875
CTDC_secondarystruct_Group1	0.0011367
QSO_Schneider_Xd_23	0.00113532
Moreau_BHAR880101_lag1	0.00112809
AAC_M	0.00112004
Moreau_CIDH920105_lag7	0.00111596
PseDNC_Xc1_TT	0.00111184
kmer_3_CAT_x	0.00109091
QSO_Grantham_Xd_4	0.00108544
Moran_DAYM780201_lag20	0.00107868
CTDD_prop4_G2_residue0	0.00107661
APAAC_Pc2_Hydrophilicity_24	0.00104355
APAAC_Pc2_Hydrophilicity_16	0.00103895
kmer_3_AAC_x	0.00103571
QSO_Grantham_Xr_T	0.00103406
