## SupplementalDataSet7 for "A sequence-based classifier distinguishes phenotype-associated genes from other gene models in plants"

### Sheet: Sheet1
GeneID	Predicted Probability	Label	Note	citation
Zm00001eb221050	0.210827	New phenotype associated genes	smk11 - small kernel11	https://academic.oup.com/plphys/article/192/1/170/7019383?login=true
Zm00001eb413240	0.266073	New phenotype associated genes	Zmufo1 mutants have defective basal endosperm	https://academic.oup.com/plcell/article/37/1/koae301/7909007?login=true
Zm00001eb394080	0.291348	New phenotype associated genes	ZmRPN1 alters its expression level and thereby contributes to pollen number variation	https://onlinelibrary.wiley.com/doi/10.1111/pbi.14105
Zm00001eb390550	0.299539	New phenotype associated genes	the mutant endosperm was translucent, and the mutant embryos were significantly smaller than WT embryos	https://academic.oup.com/jxb/article/74/18/5694/7230788?login=true
Zm00001eb019130	0.388075	New phenotype associated genes	The zmarf2 mutation negatively affects kernel weight and width	https://onlinelibrary.wiley.com/doi/10.1111/jipb.13473
Zm00001eb076570	0.469132	New phenotype associated genes	smk-wl10 is a small kernel mutant	https://academic.oup.com/pcp/article/63/8/1156/6623549?login=true
Zm00001eb102420	0.604678	New phenotype associated genes	Male-sterile	https://nph.onlinelibrary.wiley.com/doi/10.1111/nph.18528
Zm00001eb298370	0.628693	New phenotype associated genes	defective kernel and embryo-lethal mutant dek58,	https://nph.onlinelibrary.wiley.com/doi/10.1111/nph.19460
Zm00001eb434490	0.650116	New phenotype associated genes	plants homozygous for sr2-Mu showed white striped leaf margins	https://onlinelibrary.wiley.com/doi/10.1002/pld3.567
Zm00001eb369190	0.664271	New phenotype associated genes	enlarged grain phenotype	https://academic.oup.com/plphys/article/193/4/2430/7244650?login=true
Zm00001eb216620	0.687145	New phenotype associated genes	shorter panicles, smaller grains, and fewer grain numbers per panicle	https://www.nature.com/articles/s41467-023-38812-y
Zm00001eb278680	0.709735	New phenotype associated genes	Pl1 plant tissues have light-independent pigment, pl1 blue light-dependent; Pl1-Bh1, colored patches in c1 aleurone and in plant; transcriptional activator for flavonoid genes; SSR phi031, nc009, nc010. Umc1014	https://www.nature.com/articles/s41467-023-40014-5
Zm00001eb258900	0.727193	New phenotype associated genes	RHW1 overexpression yielded a wider husk leaf	https://nph.onlinelibrary.wiley.com/doi/10.1111/nph.19116
Zm00001eb034820	0.758565	New phenotype associated genes	par1 had narrower and shorter leaves, a reduced plant height, and a greater leaf angle	https://academic.oup.com/plcell/article/37/1/koaf017/7959757?login=true
Zm00001eb434410	0.795606	New phenotype associated genes	The maize mutant lateral rootless 1 (lrt1) is defective in lateral root formation in primary and seminal roots but not in shoot-borne roots	https://nph.onlinelibrary.wiley.com/doi/10.1111/nph.18599
Zm00001eb067370	0.799644	New phenotype associated genes	brown midrib leaves similar to bm1	https://www.researchgate.net/profile/Kevin-Simcox/publication/369032077_The_maize_brown_midrib6_bm6_mutation_encodes_a_functional_GTP_Cyclohydrolase1/links/6406148257495059456d30e6/The-maize-brown-midrib6-bm6-mutation-encodes-a-functional-GTP-Cyclohydrolase1.pdf
Zm00001eb368340	0.82188	New phenotype associated genes	Mutant plants for both ZmHD-ZIP120 and ZmPRP4K (Pre-mRNA processing 4 KINASE, the candidate gene for qTBN8-3) had significantly decreased TBN	https://www.nature.com/articles/s41467-023-41022-1
Zm00001eb137900	0.867289	New phenotype associated genes	subsequent seed filling was significantly hindered in hsp90.6	https://academic.oup.com/plphys/article/191/4/2316/6991394?login=true
Zm00001eb360400	0.890024	New phenotype associated genes	Mutations of the ZmPUP4 gene in maize or overexpression of ZmPUP4 in Arabidopsis significantly impact plant height.	https://www.sciencedirect.com/science/article/pii/S1673852724000973?via%3Dihub
Zm00001eb224090	0.893434	New phenotype associated genes	Teosinte Pollen Drive guides maize diversification and domestication by RNAi	https://www.nature.com/articles/s41586-024-07788-0
Zm00001eb119640	0.920145	New phenotype associated genes	Mutation in ZmVATE caused shorter stature in maize	https://www.sciencedirect.com/science/article/pii/S167420522200435X?via%3Dihub
Zm00001eb329770	0.922422	New phenotype associated genes	loss of function function leads to delayed embryogenesis and endosperm development, which produce small and collapsed kernels	https://www.mdpi.com/1422-0067/23/5/2513
Zm00001eb279350	0.92973	New phenotype associated genes	empty pericarp	https://www.sciencedirect.com/science/article/pii/S2214514123000351?via%3Dihub
Zm00001eb041450	0.942003	New phenotype associated genes	short internodes, short plant; no response to gibberellins	https://nph.onlinelibrary.wiley.com/doi/10.1111/nph.19273
Zm00001eb250310	0.942249	New phenotype associated genes	defective kernel ZM MTA	https://academic.oup.com/plphys/article/194/4/2165/7444906?login=true
Zm00001eb121650	0.943914	New phenotype associated genes	severely impairs embryo and endosperm development	https://www.nature.com/articles/s41477-024-01781-1
Zm00001eb125360	0.958174	New phenotype associated genes	loss-of-function mutants have a 'dwarf' phenotype	https://onlinelibrary.wiley.com/doi/10.1111/tpj.16348
